# Robustness to nuisance perturbations enables unsupervised evaluation of single-cell foundation models

**DOI:** 10.64898/2026.08.22.746357

**Authors:** Ahmed Sallam, Jesse Gillis

**Affiliations:** University of Toronto

## Abstract

Single-cell foundation model evaluations have relied almost exclusively on downstream tasks. While these tasks measure whether an embedding recovers annotated cell types, batches, or trajectories, they cannot determine if that structure is reproducible or merely an artifact of a single noisy draw, a key limitation since incomplete sampling is intrinsic to single-cell measurement. Here, we introduce a fully unsupervised evaluation framework grounded in a fundamental principle: a faithful representation must preserve its neighbourhood structure under nuisance perturbations that mimic technical and sampling variation. Across five scFMs, a PCA baseline, and 39 datasets, we show that models ranked as near-equivalent by standard benchmarks differ nearly twofold in local neighbourhood preservation under a perturbation discarding just 5% of counts. This structural instability is scale-dependent and often masked by visually coherent embeddings. Cluster-level stability under resampling tracks established bio-conservation metrics (Spearman ρ=0.78), showing that invariance to nuisance perturbations captures representation quality no benchmark measures directly.
