## Supplementary material for "Robustness to nuisance perturbations enables unsupervised evaluation of single-cell foundation models": Supplemetary Data 1

Dataset Name	Friendly Name	Downsampled	Original Size	Downsampled size	Cell type task	Batch task	Trajectory task	Perturbation task	n_cell_types	n_batches	n_trajectory_points	Tissues	Technology	Publication date	Origin	Meta origin
cell_lines	scEval - Cell Lines	TRUE	8891	5000	TRUE	TRUE	FALSE	FALSE	2	3	0	Cell Line, Immune, Kidney	10x	2017	https://www.nature.com/articles/s41587-019-0113-3	sceval
dendritic_cells	scEval - Dendritic Cells	FALSE	569	569	TRUE	TRUE	FALSE	FALSE	4	2	0	Immune	smart-seq	2017	https://www.science.org/doi/10.1126/science.aah4573	sceval
human_pbmc	scEval - Human PBMC	TRUE	15476	5000	TRUE	TRUE	FALSE	FALSE	9	2	0	Immune	10x	2020	https://link.springer.com/article/10.1186/s13059-019-1850-9	sceval
pbmc_368k	scEval - PBMC 68k	FALSE	4638	4638	TRUE	TRUE	FALSE	FALSE	8	2	0	Immune	10x	2017	https://www.nature.com/articles/ncomms14049	sceval
pancrm	scEval - Pancreas	TRUE	11125	5000	TRUE	TRUE	FALSE	FALSE	13	5	0	Pancreas	multiple	2016	https://link.springer.com/article/10.1186/s13059-019-1850-9	sceval
immune_all_human	scEval - Immune All Human	TRUE	33506	5000	TRUE	TRUE	FALSE	FALSE	16	10	0	Immune	10x	2022	https://www.nature.com/articles/s41592-021-01336-8	sceval
cellxgene__D04__e2a00644-0a48-4815-ae87-d562045114f5__brain_dataset	scFM-Eval - Brain (D04)	TRUE	75583	5000	TRUE	TRUE	FALSE	FALSE	10	12	0	Brain	10x	2025	https://academic.oup.com/brain/advance-article/doi/10.1093/brain/awaf426/8321227	scfm-eval
cellxgene__D05__e3ed2ba4-edf5-40ac-8750-8a417ad1eefe__crlm_nmp_atlas	scFM-Eval - Liver CRLM NMP Atlas (D05)	TRUE	75104	5000	TRUE	TRUE	FALSE	FALSE	14	6	0	Liver	BD Rhapsody WTA	2025	https://link.springer.com/article/10.1186/s12943-025-02430-7	scfm-eval
cellxgene__D06__b57462e3-1df5-463a-a3fa-4d67b93ef087__spinal_cord_dataset	scFM-Eval - Spinal Cord (D06)	TRUE	62711	5000	TRUE	TRUE	FALSE	FALSE	13	12	0	Spinal cord	10x	2025	https://academic.oup.com/brain/advance-article/doi/10.1093/brain/awaf426/8321227	scfm-eval
cellxgene__D07__396a9124-fb20-4822-bf9c-e93fdf7c999a__scrna_seq_data_b_cells	scFM-Eval - Breast B Cells (D07)	TRUE	12510	5000	TRUE	TRUE	FALSE	FALSE	5	165	0	Breast	10x	2023	https://www.nature.com/articles/s41586-023-06252-9	scfm-eval
cellxgene__D08__74520626-b0ba-4ee9-86b5-714649554def__scrna_seq_data_t_cells	scFM-Eval - Breast T Cells (D08)	TRUE	76567	5000	TRUE	TRUE	FALSE	FALSE	13	167	0	Breast	10x	2023	https://www.nature.com/articles/s41586-023-06252-9	scfm-eval
cellxgene__D09__763d1d88-b38d-4ab0-b00f-72df816b4b08__extended_large_intestine_adult_pediatric	scFM-Eval - Large Intestine (D09)	TRUE	96675	5000	TRUE	TRUE	FALSE	FALSE	9	61	0	Intestine	10x	2024	https://www.nature.com/articles/s41586-024-07571-1	scfm-eval
cellxgene__D10a__ecce9688-66ea-4600-98f7-84aed7421c01__subpallial_germinal_zones_and_the_developing_human_entorhinal_cortex	scFM-Eval - Developing Entorhinal Cortex (D10a)	TRUE	124917	5000	TRUE	TRUE	FALSE	FALSE	10	16	0	Brain	10x	2023	https://www.nature.com/articles/s41586-023-06981-x	scfm-eval
cellxgene__D11__248cf7bf-508b-4c28-a2fd-cabe2ab956aa__ileum	scFM-Eval - Ileum (D11)	TRUE	5980	5000	TRUE	TRUE	FALSE	FALSE	7	2	0	Intestine	10x	2019	https://rupress.org/jem/article/217/2/e20191130/132578/Single-cell-transcriptome-analysis-reveals	scfm-eval
cellxgene__D12__0b4a15a7-4e9e-4555-9733-2423e5c66469__single_cell_rna_seq_data_from_normal_adult_kidney_tissue	scFM-Eval - Adult Kidney (D12)	TRUE	48783	5000	TRUE	TRUE	FALSE	FALSE	28	18	0	Kidney	10x	2025	https://explore.data.humancellatlas.org/projects/29ed827b-c539-4f4c-bb6b-ce8f9173dfb7	scfm-eval
cellxgene__D13__9ba03780-4b13-44bc-a7d3-ce532ea0a856__tabula_sapiens_stomach	scFM-Eval - Tabula Sapiens Stomach (D13)	TRUE	33064	5000	TRUE	TRUE	FALSE	FALSE	20	14	0	Stomach	10x	2022	https://www.science.org/doi/10.1126/science.abl4896	scfm-eval
ebdata	Trajectory - Embryoid Bodies	TRUE	18691	5000	FALSE	FALSE	TRUE	FALSE	1	5	5	Embryoid bodies	10x	2018	https://www.nature.com/articles/s41587-019-0336-3	trajectory_benchmark
emt	Trajectory - EMT	FALSE	3133	3133	FALSE	TRUE	TRUE	FALSE	1	6	4	Cell Line	10x	2020	https://www.nature.com/articles/s41467-020-16066-2	trajectory_benchmark
hspc_ifna	Trajectory - HSPC IFNa	TRUE	9983	5000	TRUE	TRUE	TRUE	FALSE	12	4	4	HSCs	10x	2023	https://www.life-science-alliance.org/content/lsa/7/3/e202302309.full.pdf	trajectory_benchmark
veres	Trajectory - Veres Pancreas	TRUE	18099	5000	TRUE	FALSE	TRUE	FALSE	6	32	8	Pancreas	inDrops	2019	https://www.nature.com/articles/s41586-019-1168-5	trajectory_benchmark
dynverse__D17b__germline-human-both_guo	Dynverse - Human Germline (Guo) (D17b)	FALSE	272	272	FALSE	FALSE	TRUE	FALSE	1	1	7	Germline	mRNA-seq	2015	https://pubmed.ncbi.nlm.nih.gov/26046443/	scfm-eval-dynverse
dynverse__D20__mesoderm-development_loh	Dynverse - Mesoderm Development (Loh) (D20)	FALSE	504	504	FALSE	FALSE	TRUE	FALSE	1	1	9	Embryo	fluidigm c1	2016	https://pubmed.ncbi.nlm.nih.gov/27419872/	scfm-eval-dynverse
dynverse__D48__cell-cycle_buettner	Dynverse - Cell Cycle (Buettner) (D48)	FALSE	264	264	FALSE	FALSE	TRUE	FALSE	1	1	3	Immune	fluidigm c1	2016	https://www.nature.com/articles/nbt.3102	scfm-eval-dynverse
151507	spatialLIBD - 151507	FALSE	4226	4226	TRUE	FALSE	FALSE	FALSE	8	1	0	Brain	visium	2021	https://www.nature.com/articles/s41593-020-00787-0	sfm-eval-spatialLIBD
151508	spatialLIBD - 151508	FALSE	4384	4384	TRUE	FALSE	FALSE	FALSE	8	1	0	Brain	visium	2021	https://www.nature.com/articles/s41593-020-00787-0	sfm-eval-spatialLIBD
151509	spatialLIBD - 151509	FALSE	4789	4789	TRUE	FALSE	FALSE	FALSE	8	1	0	Brain	visium	2021	https://www.nature.com/articles/s41593-020-00787-0	sfm-eval-spatialLIBD
151510	spatialLIBD - 151510	FALSE	4634	4634	TRUE	FALSE	FALSE	FALSE	8	1	0	Brain	visium	2021	https://www.nature.com/articles/s41593-020-00787-0	sfm-eval-spatialLIBD
151669	spatialLIBD - 151669	FALSE	3661	3661	TRUE	FALSE	FALSE	FALSE	8	1	0	Brain	visium	2021	https://www.nature.com/articles/s41593-020-00787-0	sfm-eval-spatialLIBD
151670	spatialLIBD - 151670	FALSE	3498	3498	TRUE	FALSE	FALSE	FALSE	8	1	0	Brain	visium	2021	https://www.nature.com/articles/s41593-020-00787-0	sfm-eval-spatialLIBD
151671	spatialLIBD - 151671	FALSE	4110	4110	TRUE	FALSE	FALSE	FALSE	8	1	0	Brain	visium	2021	https://www.nature.com/articles/s41593-020-00787-0	sfm-eval-spatialLIBD
151672	spatialLIBD - 151672	FALSE	4015	4015	TRUE	FALSE	FALSE	FALSE	8	1	0	Brain	visium	2021	https://www.nature.com/articles/s41593-020-00787-0	sfm-eval-spatialLIBD
151673	spatialLIBD - 151673	FALSE	3639	3639	TRUE	FALSE	FALSE	FALSE	8	1	0	Brain	visium	2021	https://www.nature.com/articles/s41593-020-00787-0	sfm-eval-spatialLIBD
151674	spatialLIBD - 151674	FALSE	3673	3673	TRUE	FALSE	FALSE	FALSE	8	1	0	Brain	visium	2021	https://www.nature.com/articles/s41593-020-00787-0	sfm-eval-spatialLIBD
151675	spatialLIBD - 151675	FALSE	3592	3592	TRUE	FALSE	FALSE	FALSE	8	1	0	Brain	visium	2021	https://www.nature.com/articles/s41593-020-00787-0	sfm-eval-spatialLIBD
151676	spatialLIBD - 151676	FALSE	3460	3460	TRUE	FALSE	FALSE	FALSE	8	1	0	Brain	visium	2021	https://www.nature.com/articles/s41593-020-00787-0	sfm-eval-spatialLIBD
E	HER2ST - Section E	FALSE	1729	1729	TRUE	TRUE	FALSE	FALSE	7	3	0	Breast	SpatialTranscrpitomics	2021	https://pmc.ncbi.nlm.nih.gov/articles/PMC8516894/	scfm-eval-her2st
F	HER2ST - Section F	FALSE	2098	2098	TRUE	TRUE	FALSE	FALSE	5	3	0	Breast	SpatialTranscrpitomics	2021	https://pmc.ncbi.nlm.nih.gov/articles/PMC8516894/	scfm-eval-her2st
G	HER2ST - Section G	FALSE	1371	1371	TRUE	TRUE	FALSE	FALSE	9	3	0	Breast	SpatialTranscrpitomics	2021	https://pmc.ncbi.nlm.nih.gov/articles/PMC8516894/	scfm-eval-her2st
H	HER2ST - Section H	FALSE	1726	1726	TRUE	TRUE	FALSE	FALSE	8	3	0	Breast	SpatialTranscrpitomics	2021	https://pmc.ncbi.nlm.nih.gov/articles/PMC8516894/	scfm-eval-her2st
